# Detecting Extrachromosomal DNA from Routine Histopathology

**DOI:** 10.64898/2026.02.27.708546

**Authors:** Muhammad Anwaar Khalid, Michael Gratius, Christopher Brown, Raneen Younis, Zahra Ahmadi, Lukas Chavez

## Abstract

Extrachromosomal DNA (ecDNA) is a major driver of oncogene amplification, tumour heterogeneity and poor clinical outcomes [1–3], yet its detection relies on specialised genomic assays that are not integrated into routine diagnostics. Here, we show that ecDNA status can be inferred directly from standard haematoxylin and eosin–stained whole-slide pathology images. We develop an end-to-end, weakly supervised deep learning framework that aggregates thousands of high-magnification patches per slide with slide-level augmentation and interpretable attention. Across twelve cancer types from The Cancer Genome Atlas, the approach identifies tumours with genomic amplifications and, critically, distinguishes ecDNA-amplified from chromosomally amplified or non-amplified tumours, with the strongest signal in glioblastoma. Attention maps localise regions enriched for nuclei with altered chromatin intensity and texture, and predicted ecDNA status recapitulates its adverse association with survival. These results indicate that ecDNA amplifications leave reproducible histomorphologic footprints detectable by routine pathology, enabling scalable screening to prioritise tumours for confirmatory molecular testing.
