## Supplementary material for "Detecting Extrachromosomal DNA from Routine Histopathology": amplification-driven and ecDNA-driven prediction tasks in the Supplementary Material.

### Sheet: Table.S3-Figure.4a
Cancer-wise performance comparison of end-to-end learning and foundation models
Project	Mode	Accuracy	Precision	Sensitivity	Specificity	F1 Score	AUC-ROC	AUC-PR	MCC
BLCA	imagenet	0.512 ± 0.027	0.368 ± 0.103	0.316 ± 0.159	0.656 ± 0.114	0.327 ± 0.140	0.399 ± 0.095	0.362 ± 0.068	0.040 ± 0.093
	Virchow	0.485 ± 0.158	0.441 ± 0.195	0.450 ± 0.144	0.517 ± 0.232	0.430 ± 0.142	0.563 ± 0.161	0.511 ± 0.160	0.021 ± 0.307
	UNI	0.542 ± 0.101	0.450 ± 0.176	0.450 ± 0.176	0.607 ± 0.112	0.445 ± 0.163	0.569 ± 0.069	0.500 ± 0.121	0.060 ± 0.233
	CTransPath	0.562 ± 0.174	0.503 ± 0.211	0.528 ± 0.141	0.586 ± 0.201	0.512 ± 0.177	0.534 ± 0.163	0.516 ± 0.225	0.118 ± 0.344
	Ours	0.588 ± 0.072	0.375 ± 0.070	0.647 ± 0.064	0.572 ± 0.111	0.466 ± 0.048	0.664 ± 0.015	0.491 ± 0.056	0.200 ± 0.064
BRCA	imagenet	0.380 ± 0.046	0.474 ± 0.037	0.467 ± 0.144	0.292 ± 0.212	0.454 ± 0.048	0.409 ± 0.099	0.558 ± 0.073	0.273 ± 0.139
	Virchow	0.471 ± 0.133	0.536 ± 0.080	0.628 ± 0.161	0.269 ± 0.165	0.572 ± 0.108	0.487 ± 0.124	0.607 ± 0.061	0.100 ± 0.285
	UNI	0.506 ± 0.089	0.567 ± 0.114	0.661 ± 0.061	0.311 ± 0.137	0.606 ± 0.079	0.451 ± 0.107	0.569 ± 0.121	0.037 ± 0.171
	CTransPath	0.513 ± 0.103	0.569 ± 0.117	0.694 ± 0.067	0.283 ± 0.154	0.621 ± 0.085	0.489 ± 0.134	0.624 ± 0.141	0.034 ± 0.202
	Ours	0.615 ± 0.087	0.558 ± 0.136	0.483 ± 0.232	0.669 ± 0.244	0.463 ± 0.089	0.549 ± 0.044	0.482 ± 0.026	0.193 ± 0.097
ESCA	imagenet	0.394 ± 0.233	0.444 ± 0.416	0.256 ± 0.253	0.611 ± 0.283	0.324 ± 0.315	0.443 ± 0.282	0.623 ± 0.255	0.172 ± 0.529
	Virchow	0.440 ± 0.185	0.544 ± 0.193	0.400 ± 0.196	0.528 ± 0.171	0.449 ± 0.198	0.477 ± 0.199	0.617 ± 0.193	0.075 ± 0.342
	UNI	0.652 ± 0.150	0.722 ± 0.208	0.600 ± 0.196	0.722 ± 0.208	0.652 ± 0.200	0.694 ± 0.149	0.747 ± 0.156	0.299 ± 0.312
	CTransPath	0.565 ± 0.100	0.667 ± 0.000	0.578 ± 0.126	0.556 ± 0.079	0.611 ± 0.079	0.518 ± 0.136	0.608 ± 0.150	0.136 ± 0.175
	Ours	0.609 ± 0.168	0.477 ± 0.174	0.700 ± 0.216	0.621 ± 0.277	0.507 ± 0.096	0.722 ± 0.204	0.595 ± 0.287	0.326 ± 0.083
GBM	imagenet	0.561 ± 0.156	0.761 ± 0.213	0.661 ± 0.080	0.333 ± 0.236	0.695 ± 0.128	0.424 ± 0.139	0.703 ± 0.194	0.059 ± 0.295
	Virchow	0.548 ± 0.154	0.739 ± 0.202	0.628 ± 0.113	0.214 ± 0.210	0.674 ± 0.147	0.393 ± 0.171	0.751 ± 0.131	0.120 ± 0.253
	UNI	0.623 ± 0.125	0.794 ± 0.179	0.754 ± 0.132	0.444 ± 0.416	0.750 ± 0.091	0.586 ± 0.175	0.811 ± 0.175	0.066 ± 0.293
	CTransPath	0.561 ± 0.027	0.785 ± 0.159	0.693 ± 0.148	0.333 ± 0.236	0.704 ± 0.010	0.524 ± 0.044	0.787 ± 0.134	0.030 ± 0.129
	Ours	0.756 ± 0.065	0.778 ± 0.171	0.792 ± 0.070	0.671 ± 0.022	0.780 ± 0.121	0.741 ± 0.089	0.759 ± 0.230	0.433 ± 0.100
HNSC	imagenet	0.412 ± 0.030	0.332 ± 0.107	0.345 ± 0.073	0.457 ± 0.014	0.336 ± 0.092	0.371 ± 0.045	0.349 ± 0.075	0.192 ± 0.079
	Virchow	0.421 ± 0.167	0.375 ± 0.190	0.452 ± 0.178	0.417 ± 0.180	0.399 ± 0.178	0.399 ± 0.230	0.446 ± 0.240	0.132 ± 0.323
	UNI	0.440 ± 0.019	0.377 ± 0.053	0.452 ± 0.067	0.435 ± 0.027	0.406 ± 0.043	0.453 ± 0.047	0.460 ± 0.088	0.112 ± 0.049
	CTransPath	0.420 ± 0.126	0.311 ± 0.164	0.310 ± 0.178	0.552 ± 0.110	0.300 ± 0.153	0.372 ± 0.153	0.360 ± 0.075	0.117 ± 0.268
	Ours	0.614 ± 0.064	0.361 ± 0.020	0.565 ± 0.051	0.630 ± 0.067	0.439 ± 0.014	0.590 ± 0.049	0.351 ± 0.050	0.168 ± 0.082
LGG	imagenet	0.411 ± 0.050	0.079 ± 0.068	0.413 ± 0.294	0.412 ± 0.034	0.129 ± 0.105	0.408 ± 0.094	0.098 ± 0.054	0.103 ± 0.179
	Virchow	0.396 ± 0.044	0.088 ± 0.048	0.468 ± 0.100	0.383 ± 0.049	0.146 ± 0.071	0.445 ± 0.103	0.123 ± 0.088	0.084 ± 0.047
	UNI	0.421 ± 0.041	0.103 ± 0.013	0.643 ± 0.254	0.404 ± 0.057	0.173 ± 0.014	0.581 ± 0.182	0.136 ± 0.025	0.014 ± 0.125
	CTransPath	0.441 ± 0.106	0.093 ± 0.076	0.385 ± 0.136	0.445 ± 0.103	0.145 ± 0.107	0.440 ± 0.143	0.110 ± 0.068	0.090 ± 0.151
	Ours	0.590 ± 0.257	0.212 ± 0.165	0.635 ± 0.276	0.588 ± 0.312	0.276 ± 0.160	0.666 ± 0.119	0.185 ± 0.092	0.190 ± 0.154
LUAD	imagenet	0.201 ± 0.093	0.149 ± 0.074	0.958 ± 0.059	0.073 ± 0.085	0.248 ± 0.111	0.533 ± 0.174	0.241 ± 0.177	0.032 ± 0.204
	Virchow	0.198 ± 0.077	0.155 ± 0.087	1.000 ± 0.000	0.058 ± 0.014	0.258 ± 0.130	0.648 ± 0.159	0.184 ± 0.065	0.089 ± 0.025
	UNI	0.235 ± 0.039	0.151 ± 0.075	0.985 ± 0.059	0.111 ± 0.048	0.252 ± 0.110	0.472 ± 0.136	0.161 ± 0.110	0.033 ± 0.128
	CTransPath	0.214 ± 0.077	0.148 ± 0.093	0.917 ± 0.118	0.091 ± 0.013	0.245 ± 0.137	0.566 ± 0.079	0.192 ± 0.100	0.012 ± 0.151
	Ours	0.678 ± 0.105	0.156 ± 0.148	0.417 ± 0.118	0.708 ± 0.127	0.198 ± 0.159	0.595 ± 0.100	0.210 ± 0.197	0.103 ± 0.131
LUSC	imagenet	0.396 ± 0.023	0.585 ± 0.021	0.552 ± 0.041	0.000 ± 0.000	0.567 ± 0.024	0.337 ± 0.064	0.678 ± 0.056	0.431 ± 0.022
	Virchow	0.432 ± 0.142	0.590 ± 0.091	0.596 ± 0.179	0.000 ± 0.000	0.590 ± 0.135	0.135 ± 0.127	0.562 ± 0.061	0.403 ± 0.138
	UNI	0.556 ± 0.090	0.660 ± 0.047	0.775 ± 0.125	0.000 ± 0.000	0.710 ± 0.078	0.252 ± 0.058	0.603 ± 0.056	0.270 ± 0.092
	CTransPath	0.479 ± 0.105	0.623 ± 0.067	0.663 ± 0.122	0.000 ± 0.000	0.642 ± 0.092	0.396 ± 0.082	0.699 ± 0.111	0.354 ± 0.098
	Ours	0.646 ± 0.106	0.556 ± 0.113	0.719 ± 0.124	0.549 ± 0.191	0.621 ± 0.108	0.575 ± 0.043	0.434 ± 0.062	0.283 ± 0.154
SARC	imagenet	0.562 ± 0.142	0.611 ± 0.079	0.483 ± 0.232	0.712 ± 0.087	0.493 ± 0.103	0.681 ± 0.106	0.582 ± 0.071	0.194 ± 0.205
	Virchow	0.561 ± 0.057	0.524 ± 0.410	0.392 ± 0.327	0.742 ± 0.204	0.404 ± 0.290	0.587 ± 0.123	0.540 ± 0.265	0.121 ± 0.315
	UNI	0.574 ± 0.184	0.639 ± 0.104	0.483 ± 0.165	0.692 ± 0.168	0.525 ± 0.125	0.559 ± 0.128	0.629 ± 0.048	0.187 ± 0.048
	CTransPath	0.574 ± 0.184	0.667 ± 0.312	0.392 ± 0.164	0.803 ± 0.217	0.478 ± 0.188	0.647 ± 0.182	0.682 ± 0.241	0.203 ± 0.370
	Ours	0.716 ± 0.025	0.458 ± 0.328	0.583 ± 0.425	0.724 ± 0.196	0.506 ± 0.358	0.737 ± 0.055	0.587 ± 0.237	0.316 ± 0.245
SKCM	imagenet	0.432 ± 0.100	0.182 ± 0.072	0.436 ± 0.117	0.416 ± 0.138	0.255 ± 0.092	0.378 ± 0.084	0.207 ± 0.111	0.122 ± 0.104
	Virchow	0.429 ± 0.101	0.187 ± 0.050	0.481 ± 0.132	0.414 ± 0.101	0.267 ± 0.070	0.468 ± 0.147	0.233 ± 0.083	0.100 ± 0.190
	UNI	0.448 ± 0.098	0.187 ± 0.071	0.411 ± 0.068	0.462 ± 0.109	0.251 ± 0.075	0.436 ± 0.060	0.258 ± 0.139	0.104 ± 0.134
	CTransPath	0.458 ± 0.031	0.196 ± 0.068	0.478 ± 0.110	0.441 ± 0.067	0.277 ± 0.086	0.497 ± 0.065	0.210 ± 0.031	0.065 ± 0.060
	Ours	0.715 ± 0.078	0.336 ± 0.086	0.444 ± 0.079	0.773 ± 0.104	0.366 ± 0.045	0.638 ± 0.020	0.364 ± 0.029	0.205 ± 0.059
STAD	imagenet	0.527 ± 0.108	0.491 ± 0.144	0.922 ± 0.068	0.161 ± 0.055	0.631 ± 0.141	0.531 ± 0.081	0.488 ± 0.142	0.151 ± 0.080
	Virchow	0.495 ± 0.152	0.485 ± 0.145	0.974 ± 0.036	0.089 ± 0.068	0.633 ± 0.138	0.697 ± 0.015	0.637 ± 0.176	0.129 ± 0.102
	UNI	0.503 ± 0.055	0.481 ± 0.109	0.956 ± 0.063	0.100 ± 0.082	0.629 ± 0.092	0.542 ± 0.035	0.496 ± 0.152	0.069 ± 0.135
	CTransPath	0.556 ± 0.103	0.502 ± 0.141	0.944 ± 0.079	0.183 ± 0.076	0.649 ± 0.142	0.622 ± 0.069	0.527 ± 0.155	0.227 ± 0.105
	Ours	0.672 ± 0.160	0.678 ± 0.238	0.711 ± 0.279	0.560 ± 0.348	0.597 ± 0.076	0.683 ± 0.070	0.510 ± 0.060	0.377 ± 0.118
UCEC	imagenet	0.439 ± 0.063	0.157 ± 0.025	0.530 ± 0.140	0.420 ± 0.063	0.242 ± 0.044	0.457 ± 0.052	0.157 ± 0.016	0.045 ± 0.140
	Virchow	0.459 ± 0.014	0.185 ± 0.030	0.621 ± 0.039	0.425 ± 0.014	0.283 ± 0.036	0.484 ± 0.026	0.160 ± 0.036	0.034 ± 0.036
	UNI	0.461 ± 0.046	0.177 ± 0.040	0.587 ± 0.176	0.439 ± 0.039	0.269 ± 0.058	0.505 ± 0.033	0.167 ± 0.023	0.016 ± 0.138
	CTransPath	0.460 ± 0.024	0.177 ± 0.024	0.579 ± 0.068	0.439 ± 0.039	0.268 ± 0.020	0.449 ± 0.041	0.155 ± 0.042	0.013 ± 0.022
	Ours	0.767 ± 0.083	0.354 ± 0.185	0.421 ± 0.068	0.823 ± 0.094	0.364 ± 0.119	0.559 ± 0.118	0.319 ± 0.161	0.243 ± 0.157
Overall	imagenet	0.479 ± 0.036	0.505 ± 0.031	0.574 ± 0.045	0.373 ± 0.050	0.537 ± 0.034	0.459 ± 0.035	0.495 ± 0.025	0.054 ± 0.074
	Virchow	0.488 ± 0.004	0.512 ± 0.003	0.614 ± 0.034	0.349 ± 0.031	0.558 ± 0.014	0.502 ± 0.013	0.541 ± 0.028	0.039 ± 0.007
	UNI	0.499 ± 0.016	0.521 ± 0.013	0.608 ± 0.019	0.379 ± 0.012	0.561 ± 0.016	0.493 ± 0.013	0.519 ± 0.005	0.014 ± 0.032
	CTransPath	0.501 ± 0.024	0.523 ± 0.021	0.600 ± 0.035	0.391 ± 0.023	0.559 ± 0.026	0.497 ± 0.030	0.526 ± 0.019	0.009 ± 0.047
	Ours	0.665 ± 0.021	0.408 ± 0.018	0.631 ± 0.038	0.677 ± 0.041	0.494 ± 0.010	0.665 ± 0.004	0.397 ± 0.010	0.276 ± 0.012
* red color represent a negative value of metric
