## Supplementary material for "Detecting Extrachromosomal DNA from Routine Histopathology": amplification-driven and ecDNA-driven prediction tasks in the Supplementary Material.

### Sheet: Table.S2-Figure.3b
Cancer-wsie ecDNA classification results at 4x downsampled resolution
Project	Without Augmentation								With Augmentation
	Accuracy	Precision	Sensitivity	Specificity	F1 Score	AUC-ROC	AUC-PR	MCC	Accuracy	Precision	Sensitivity	Specificity	F1 Score	AUC-ROC	AUC-PR	MCC
BLCA	0.576 ± 0.055	0.351 ± 0.055	0.610 ± 0.074	0.563 ± 0.067	0.442 ± 0.048	0.606 ± 0.031	0.417 ± 0.150	0.157 ± 0.035	0.588 ± 0.072	0.375 ± 0.070	0.647 ± 0.064	0.572 ± 0.111	0.466 ± 0.048	0.664 ± 0.015	0.491 ± 0.056	0.200 ± 0.064
BRCA	0.562 ± 0.092	0.444 ± 0.072	0.656 ± 0.150	0.513 ± 0.076	0.525 ± 0.089	0.576 ± 0.168	0.470 ± 0.089	0.160 ± 0.204	0.615 ± 0.087	0.558 ± 0.136	0.483 ± 0.232	0.669 ± 0.244	0.463 ± 0.089	0.549 ± 0.044	0.482 ± 0.026	0.193 ± 0.097
ESCA	0.550 ± 0.037	0.322 ± 0.110	0.600 ± 0.196	0.505 ± 0.088	0.419 ± 0.139	0.602 ± 0.052	0.377 ± 0.192	0.101 ± 0.133	0.609 ± 0.168	0.477 ± 0.174	0.700 ± 0.216	0.621 ± 0.277	0.507 ± 0.096	0.722 ± 0.204	0.595 ± 0.287	0.326 ± 0.083
GBM	0.690 ± 0.039	0.733 ± 0.130	0.771 ± 0.025	0.516 ± 0.101	0.744 ± 0.066	0.645 ± 0.053	0.693 ± 0.164	0.266 ± 0.123	0.756 ± 0.065	0.778 ± 0.171	0.792 ± 0.070	0.671 ± 0.022	0.780 ± 0.121	0.741 ± 0.089	0.759 ± 0.230	0.433 ± 0.100
HNSC	0.561 ± 0.065	0.358 ± 0.070	0.744 ± 0.097	0.500 ± 0.109	0.473 ± 0.043	0.630 ± 0.088	0.313 ± 0.081	0.210 ± 0.093	0.614 ± 0.064	0.361 ± 0.020	0.565 ± 0.051	0.630 ± 0.067	0.439 ± 0.014	0.590 ± 0.049	0.351 ± 0.050	0.168 ± 0.082
LGG	0.537 ± 0.019	0.130 ± 0.064	0.599 ± 0.189	0.524 ± 0.035	0.212 ± 0.095	0.604 ± 0.057	0.126 ± 0.061	0.084 ± 0.094	0.590 ± 0.257	0.212 ± 0.165	0.635 ± 0.276	0.588 ± 0.312	0.276 ± 0.160	0.666 ± 0.119	0.185 ± 0.092	0.190 ± 0.154
LUAD	0.631 ± 0.025	0.097 ± 0.110	0.333 ± 0.236	0.658 ± 0.036	0.136 ± 0.143	0.564 ± 0.115	0.101 ± 0.077	0.005 ± 0.141	0.678 ± 0.105	0.156 ± 0.148	0.417 ± 0.118	0.708 ± 0.127	0.198 ± 0.159	0.595 ± 0.100	0.210 ± 0.197	0.103 ± 0.131
LUSC	0.562 ± 0.088	0.473 ± 0.072	0.656 ± 0.123	0.474 ± 0.144	0.548 ± 0.085	0.522 ± 0.190	0.421 ± 0.081	0.118 ± 0.204	0.646 ± 0.106	0.556 ± 0.113	0.719 ± 0.124	0.549 ± 0.191	0.621 ± 0.108	0.575 ± 0.043	0.434 ± 0.062	0.283 ± 0.154
SARC	0.653 ± 0.138	0.569 ± 0.227	0.625 ± 0.195	0.671 ± 0.126	0.583 ± 0.207	0.668 ± 0.116	0.540 ± 0.261	0.295 ± 0.269	0.716 ± 0.025	0.458 ± 0.328	0.583 ± 0.425	0.724 ± 0.196	0.506 ± 0.358	0.737 ± 0.055	0.587 ± 0.237	0.316 ± 0.245
SKCM	0.637 ± 0.036	0.253 ± 0.074	0.481 ± 0.026	0.673 ± 0.051	0.326 ± 0.064	0.683 ± 0.040	0.247 ± 0.068	0.128 ± 0.055	0.715 ± 0.078	0.336 ± 0.086	0.444 ± 0.079	0.773 ± 0.104	0.366 ± 0.045	0.638 ± 0.020	0.364 ± 0.029	0.205 ± 0.059
STAD	0.598 ± 0.041	0.443 ± 0.148	0.646 ± 0.081	0.576 ± 0.027	0.510 ± 0.124	0.649 ± 0.066	0.400 ± 0.158	0.206 ± 0.083	0.672 ± 0.160	0.678 ± 0.238	0.711 ± 0.279	0.560 ± 0.348	0.597 ± 0.076	0.683 ± 0.070	0.510 ± 0.060	0.377 ± 0.118
UCEC	0.771 ± 0.037	0.227 ± 0.074	0.373 ± 0.092	0.834 ± 0.038	0.317 ± 0.081	0.517 ± 0.046	0.309 ± 0.094	0.186 ± 0.086	0.767 ± 0.083	0.354 ± 0.185	0.421 ± 0.068	0.823 ± 0.094	0.364 ± 0.119	0.559 ± 0.118	0.319 ± 0.161	0.243 ± 0.157
Overall	0.615 ± 0.014	0.362 ± 0.021	0.632 ± 0.030	0.609 ± 0.009	0.460 ± 0.025	0.648 ± 0.024	0.335 ± 0.027	0.213 ± 0.034	0.665 ± 0.021	0.408 ± 0.018	0.631 ± 0.038	0.677 ± 0.041	0.494 ± 0.010	0.665 ± 0.004	0.397 ± 0.010	0.276 ± 0.012
