## Supplementary material for "Detecting Extrachromosomal DNA from Routine Histopathology": amplification-driven and ecDNA-driven prediction tasks in the Supplementary Material.

### Sheet: Table.S1-Figure.3a
	Cancer-wsie amplification classification results at 4x downsampled resolution
Project	Without Augmentation								With Augmentation
	Accuracy	Precision	Sensitivity	Specificity	F1 Score	AUC-ROC	AUC-PR	MCC	Accuracy	Precision	Sensitivity	Specificity	F1 Score	AUC-ROC	AUC-PR	MCC
BLCA	0.630 ± 0.022	0.681 ± 0.048	0.725 ± 0.072	0.424 ± 0.161	0.702 ± 0.058	0.617 ± 0.059	0.723 ± 0.035	0.152 ± 0.116	0.678 ± 0.071	0.725 ± 0.078	0.761 ± 0.127	0.462 ± 0.256	0.736 ± 0.077	0.579 ± 0.134	0.721 ± 0.093	0.245 ± 0.141
BRCA	0.589 ± 0.037	0.724 ± 0.051	0.703 ± 0.035	0.293 ± 0.151	0.712 ± 0.027	0.461 ± 0.114	0.708 ± 0.111	0.014 ± 0.132	0.625 ± 0.044	0.731 ± 0.033	0.767 ± 0.114	0.263 ± 0.122	0.743 ± 0.049	0.461 ± 0.023	0.709 ± 0.052	0.031 ± 0.016
ESCA	0.756 ± 0.044	0.871 ± 0.062	0.821 ± 0.051	0.333 ± 0.312	0.843 ± 0.038	0.590 ± 0.092	0.882 ± 0.059	0.152 ± 0.225	0.776 ± 0.077	0.874 ± 0.097	0.889 ± 0.157	0.500 ± 0.408	0.863 ± 0.050	0.629 ± 0.029	0.885 ± 0.067	0.329 ± 0.267
GBM	0.707 ± 0.078	0.854 ± 0.097	0.778 ± 0.060	0.384 ± 0.203	0.812 ± 0.065	0.677 ± 0.112	0.917 ± 0.037	0.112 ± 0.114	0.780 ± 0.070	0.866 ± 0.115	0.905 ± 0.135	0.333 ± 0.471	0.869 ± 0.047	0.712 ± 0.206	0.874 ± 0.132	0.147 ± 0.208
HNSC	0.591 ± 0.032	0.693 ± 0.068	0.658 ± 0.061	0.451 ± 0.109	0.674 ± 0.055	0.562 ± 0.062	0.694 ± 0.126	0.106 ± 0.062	0.652 ± 0.092	0.769 ± 0.045	0.679 ± 0.339	0.488 ± 0.326	0.653 ± 0.233	0.534 ± 0.071	0.723 ± 0.029	0.229 ± 0.050
LGG	0.574 ± 0.049	0.158 ± 0.082	0.526 ± 0.199	0.576 ± 0.031	0.239 ± 0.120	0.505 ± 0.058	0.118 ± 0.038	0.076 ± 0.150	0.624 ± 0.190	0.206 ± 0.034	0.600 ± 0.196	0.609 ± 0.230	0.296 ± 0.049	0.494 ± 0.071	0.130 ± 0.051	0.161 ± 0.034
LUAD	0.591 ± 0.063	0.661 ± 0.148	0.431 ± 0.080	0.776 ± 0.098	0.503 ± 0.044	0.685 ± 0.046	0.676 ± 0.115	0.216 ± 0.031	0.624 ± 0.087	0.790 ± 0.175	0.385 ± 0.141	0.797 ± 0.148	0.486 ± 0.127	0.628 ± 0.035	0.680 ± 0.087	0.238 ± 0.128
LUSC	0.744 ± 0.140	0.858 ± 0.056	0.814 ± 0.134	0.389 ± 0.079	0.833 ± 0.096	0.477 ± 0.111	0.819 ± 0.076	0.261 ± 0.301	0.832 ± 0.036	0.862 ± 0.015	0.947 ± 0.038	0.222 ± 0.157	0.902 ± 0.025	0.533 ± 0.136	0.856 ± 0.093	0.199 ± 0.141
SARC	0.578 ± 0.063	0.589 ± 0.068	0.587 ± 0.112	0.542 ± 0.148	0.587 ± 0.090	0.546 ± 0.090	0.580 ± 0.130	0.129 ± 0.146	0.617 ± 0.085	0.638 ± 0.157	0.690 ± 0.108	0.556 ± 0.208	0.650 ± 0.089	0.574 ± 0.118	0.643 ± 0.171	0.252 ± 0.176
SKCM	0.623 ± 0.081	0.421 ± 0.068	0.439 ± 0.172	0.719 ± 0.046	0.424 ± 0.117	0.621 ± 0.053	0.431 ± 0.036	0.151 ± 0.173	0.683 ± 0.022	0.666 ± 0.245	0.450 ± 0.285	0.783 ± 0.155	0.416 ± 0.219	0.628 ± 0.098	0.421 ± 0.070	0.275 ± 0.079
STAD	0.679 ± 0.032	0.734 ± 0.036	0.741 ± 0.069	0.528 ± 0.171	0.736 ± 0.045	0.689 ± 0.076	0.757 ± 0.055	0.275 ± 0.102	0.682 ± 0.070	0.720 ± 0.091	0.759 ± 0.105	0.539 ± 0.028	0.738 ± 0.093	0.716 ± 0.123	0.768 ± 0.170	0.306 ± 0.095
UCEC	0.575 ± 0.071	0.375 ± 0.074	0.512 ± 0.113	0.603 ± 0.059	0.433 ± 0.090	0.563 ± 0.097	0.388 ± 0.106	0.107 ± 0.150	0.602 ± 0.063	0.420 ± 0.047	0.537 ± 0.140	0.637 ± 0.149	0.456 ± 0.023	0.620 ± 0.016	0.468 ± 0.006	0.172 ± 0.043
Overall	0.598 ± 0.055	0.572 ± 0.135	0.611 ± 0.085	0.573 ± 0.042	0.589 ± 0.114	0.599 ± 0.092	0.568 ± 0.151	0.184 ± 0.113	0.655 ± 0.028	0.620 ± 0.106	0.639 ± 0.132	0.638 ± 0.062	0.629 ± 0.119	0.679 ± 0.025	0.627 ± 0.106	0.279 ± 0.092
